# Colorectal Cancer Stem Cell Subtypes Orchestrate Distinct Tumor Microenvironments

**DOI:** 10.1101/2024.04.25.591144

**Authors:** Linzi Hosohama, Delia F. Tifrea, Kevin Nee, Sung Yun Park, Jie Wu, Amber N. Habowski, Cassandra Van, Marcus M. Seldin, Robert A. Edwards, Marian L. Waterman

## Abstract

Several classification systems have been developed to define tumor subtypes in colorectal cancer (CRC). One system proposes that tumor heterogeneity derives in part from distinct cancer stem cell populations that co-exist as admixtures of varying proportions. However, the lack of single cell resolution has prohibited a definitive identification of these types of stem cells and therefore any understanding of how each influence tumor phenotypes. Here were report the isolation and characterization of two cancer stem cell subtypes from the SW480 CRC cell line. We find these cancer stem cells are oncogenic versions of the normal Crypt Base Columnar (CBC) and Regenerative Stem Cell (RSC) populations from intestinal crypts and that their gene signatures are consistent with the “Admixture” and other CRC classification systems. Using publicly available single cell RNA sequencing (scRNAseq) data from CRC patients, we determine that RSC and CBC cancer stem cells are commonly co-present in human CRC. To characterize influences on the tumor microenvironment, we develop subtype-specific xenograft models and we define their tumor microenvironments at high resolution via scRNAseq. RSCs create differentiated, inflammatory, slow growing tumors. CBCs create proliferative, undifferentiated, invasive tumors. With this enhanced resolution, we unify current CRC patient classification schema with TME phenotypes and organization.

- *Two cancer stem cell subtypes are isolated and determined to be commonly found as mixed populations in human CRC*
- *The heterogeneous SW480 cell line models and unifies two binary cancer stem cell classifications of colorectal cancer*
- *High resolution analysis of xenograft tumors reveals that CRC stem cells are dominant, context-independent organizers of their TME*
- *RSC/YAP/STAT3-positive CRC stem cells create differentiated tumors that attempt tissue generation via an inflammatory, angiogenic, oncofetal program*
- *CBC/MYC-positive CRC stem cells create tumors that are proliferative, undifferentiated, and invasive*

**Graphical Abstract:** 
