## Supplemental Data 3 for "Colorectal Cancer Stem Cell Subtypes Orchestrate Distinct Tumor Microenvironments"

### Sheet: literature_genelists
SW480-CBC subQ scRNAseq top100 markers	SW480-RSC subQ scRNAseq top100 markers	Fetal-Wounding Regeneration (Mustata,2013/Sole, 2022)	YAP/TAZ targets (Wang,2018)	STAT3 targets brain (Tan,2019)	bonafide Wnt target genes	CRIS-A (Isella,2017)	CRIS-B (Isella,2017)	CRIS-C (Isella,2017)	CRIS-D (Isella,2017)	CRIS-E (Isella,2017)	Duodenal_TA (Busslinger, 2021)	CAF_1 signature	CAF_2 signature	M1_TAM	M2_TAM	Interferon Stimulated Genes
DEFA5	IFITM3	GLIPR1	CYR61	STAT3	AXIN2	REG4	CXCL16	PPP1R1B	NFE2	HLA-B	ACTG1	IBSP	COL10A1	Csf2	Clec10a	Ifit1
MYH7B	VIM	ANXA1	CTGF	ELK3	MYC	MUC2	MSLN	NBL1	CES1	HCP5	ADD3	GATM	LTBP2	Il4	Mafb	Ifit2
SCGB3A1	S100A2	PLK2	AMOTL2	SNX7	LEF1	FCGBP	KRT17	CEACAM5	SLC2A3	REG1A	ADH1C	AARD	COL8A1	Il1b	Mrc1	Ifit3
DKK4	WFDC2	S100A4	ANKRD1	CAST	TCF7	ZG16	AHNAK2	PDZK1IP1	INS-IGF2	SLC5A1	AGR2	ACAN	WIF1	Il12b	Csf3	Ifit1bl1
CST1	ZFP36L1	PHLDA3	IGFBP3	DTX3L	NKD1	SPINK4	GCNT3	CEACAM6	FAM69B	FBP1	AKR1C3	PDZD2	GREM1	Serpinb2	Lps	Irf7
HIST1H4C	MT1X	GPC1	F3	AIDA	NKD2	ST6GALNAC1	SERPINE2	PYGB	APOA2	DMBT1	ALDH1A1	LUM	MFAP5	Cybb	Ifn	Ddx60
GAL	NSMF	RHOD	FJX1	CTDSP2	NOTUM	FAM3D	KLK6	GGT6	AGT	REG1B	ALDOA	C11orf96	CDKN2B	Epas1	Tnf	Oasl2
MUCL1	SERPINE1	KIFC3	NUAK2	NEDD9	DKK1	CLCA1	S100A3	ATP10B	PHYHIPL	CASP1	ANP32B	ROBO2	EBF1		Folr2	Selenop
SERPINI1	KRT75	WTIP	LATS2	KLHDC8A	DKK4	ITLN1	SERPINB5	NCOA7	SLC29A4	SLC46A3	ARL6IP1	COL6A5	MGP		Lyve1	Isg15
FABP5	LGALS1	TPM2	CRIM1	TWSG1	LGR5	TFF1	COL17A1	KRT20	NKD1	PTPRO	ATP5A1	GJA1	SMOC2		F13a1	Isg20
CENPF	CCND1	CLU	GADD45A	KLHL7	EPHB2	CDC42EP5	TM4SF1	LY6G6D	NOTUM	OLFM4	ATP5B	CHP2	CCL11		Cd163	Irf1
TUBB	EMP3	CD99L2	TGFB2	SWAP70	JAG1	TCN1	KRT6A	MTMR11	ARID3A	DPEP1	ATP5C1	PPP1R14A	SPP1			Stat1
UBE2S	ANXA2	SERPINH1	PTPN14	RPS6KA3	SP5	CA2	MUC17	PYCARD	EFHD1	AZGP1	ATP5F1	MMP10	ANK			Stat2
SEMA3C	AKAP12	CRIP2	NT5E	NAGA	TNFRSF19	BCL2L15	MX1	CDH17	ASPSCR1	CYP4X1	ATP5G1	SPON2	GAS6
SNORC	SLC5A3	TSPAN4	FOXF2	RHNO1	MMP7	PIGR	CLIC3	CES2	CES4	XPNPEP2	ATP5G2	IGF1	SDC1
SLCO3A1	SLC2A3	MRAS	AXL	CAPNS1	VEGFA	CTSE	SLPI	C2CD4B	FXYD2	AMOT	ATP5G3	WNT5A	PHLDA3
TFF3	IGFBP6	TUBB6	DOCK5	SYT11	VEGFB	IL1R2	KLK10	AUTS2	NPC1L1	CLDN2	ATP5H	BMP3	TIMP1
GOLIM4	GSN	TIMP2	ASAP1	NEDD4	CLDN1	LRRC26	KRT80	MECOM	SMARCA1	GUCY2C	ATP5I	TMEM158
ASPSCR1	UBE2C	ARL4C	RBMS3	PSMA7	SOX9	DHRS9	S100A16	SLC26A3	DKK1	LOC100127888	ATP5J2	COL18a1
CYCS	CADM1	LAPTM5	MYOF	KDELR3	NRCAM	TPSG1	ADAM19	KRT23	TNFRSF19	AKR1C3	ATP5L	WNT4
TUBA1B	S100A10	ICAM1	ARHGEF17	MYO1C	FGF18	AGR3	ITGA3	SLC39A8	PTK7	CRYL1	ATP5O	COL4A5
GPX2	TOP2A	VAMP5	CCDC80	HMMR	FGF20	AGR2	UCA1	HSD11B2	FYN	SLC40A1	ATPIF1	AKAP7
DPEP1	IFITM2	COL18A1		WIPF1	PDK1	REP15	AFAP1L2	PSG1	FZD9	TESC	C14orf2	SPRY2
NDUFA4L2	NSMF	GSN		SH3PXD2B	SLC16A1	MLPH	TM4SF4	MUC12	VWCE	RGMB	C17orf76-AS1	COL18A1
MCM7	ANXA2	ABHD4		FLOT1	APCDD1	SPDEF	BMP4	SYTL2	CHST13	C2	CANX
PNMT	SMC4	CXCL16		TM4SF1	FOXQ1	KLK12	IGF2BP3	IFITM1	CGNL1	DNASE1	CCL25
CDK6	S100A11	PLAUR		45175	ASCL2	HEPACAM2	C6orf15	TGM2	TMEM99	NKD2	CDC42EP5
H2AFZ	LGALS3	IL1RN		ITGB5	SMYD3	WFDC2	PLA2G16	CYP2S1	NES	N4BP2L1	CENPF
FGF20	SERPINA1	SLC27A2		SLC35F5	CDX2	HYAL1	SFTA2	FLJ32063	ALDH1A1	PTGR1	CHCHD10
CCT5	KRT5	HOOK1		SMS	EPHB3	LGALS9	LEMD1	GZMB	CBX2	NMNAT3	CHCHD2
HMGB2	S100A3	MYB		ACPL2		SLC9A2	CXCL1	NUPR1	FRAS1	ALDOB	CHP2
RANBP1	TUBA1B	PDSS1		PLEKHG1		PFKP	CFD	MAP7D2	LAMA5	GAD1	CLIC1
SLC12A2	TUBA1C	AGMAT		STARD3NL		TRIM7	IFI6	PLTP	ZNF503	FGGY	COX4I1
NOTUM	ENTPD8	CDX1		MATN2		TMEM173	MALL	QPRT	GPR37	ETV5	COX5A
CES1	S100A2	HUNK		HERC5		RAB27B	CDR2L	FTH1	HOXD11	GRAP	COX5B
YBX1	IER3	KCNK5		PSMA7		SCNN1A	IRF9	CDHR1	NELL2	ALDH4A1	COX6A1
BTG1	TSNARE1			RBBP8		PALLD	EPSTI1	C10orf99	BTBD11	SESN1	COX6B1
DUT	MRPS6			RGS3		ARHGDIB	LACTB2	ADH1A	ABCC2	CNTNAP2	COX6C
PCLAF	NEAT1			EFCAB14		CA9	S100A4	NOX1	ARHGAP23	GADD45G	COX7A2
MGST1	KRT81			UBA6		MRAP2	WNT11	REPS2	F10	AKR1C4	COX7B
RAN	IGFBP3			C5orf15		L1TD1	SLC7A7	CEACAM7	PACSIN3	MLXIPL	COX7C
GZMA	HMGB1			ZMYM6		MMP7	SULT2B1	TXNIP	DYNC1I1	TMEM176B	COX8A
CST5	FLNB			ZMYM6NB		MGST1	TNFRSF6B	IRF8	PCDHB2	OTC	CPS1
TMSB4X	KRT19			TPM4		ATOH1	DCBLD2	MT1F	HULC	UGT1A6	CYC1
SOX4	RBP1			C7orf73		IQGAP2	CALB2	ADH1C	CAB39L	TMEM176A	CYCS
NELL2	SLC2A1			RUNX2		FOXA1	LGR6	SLC30A2	SNRPN	SLC3A1	DBI
DDX39A	CCND1			MESDC2		C12orf36	S100A9	TNNC2	GPSM1	ARSD	DDAH1
ABCB1	PDLIM4			SNORD118		OASL	IFIT3	MUC20	LARP6	CYFIP2	DMBT1
PDCD5	NDRG1			TMEM107		GSDMB	PRAP1	FOXD2	DKK4	VANGL2	ECH1
FAM84A	PLIN2			MEF2BNB-MEF2B		CKAP4	TRIM29	GDPD5	CERK	CD99	EEF1A1
TOMM40	TGM2			MEF2BNB		FHL2	IRF7	ASCL2	FGFR3	CLYBL	EEF1B2
SRM	CLDN4			KIAA1143		PLA2G3	TFAP2C	PSG4	C12orf56	TMPRSS3	EEF1G
RPS12	VMP1			SNAP23		KLF2	ETS1	PAG1	CYP2W1	PRSS33	EEF2
LSM4	KLK1			UBALD2		KLF9	DEFB1	LGALS3	ADAMTSL2	ALDH1B1	EI24
EIF5A	S100A6			TICAM2		BCAS1	ST3GAL1	LDHB	HBA2	KCNMB4	EIF3K
SNRPB	HSPH1			TMED7-TICAM2		PLA2G2A	MX2	SLC35F2	NR2F1	PROM1	EIF3L
EHF	TNFRSF12A			BRIP1		CAPN9	ANXA2P1	CKMT2	NPW	PDX1	ENO1
NME1	TUBB4B			RHOJ		F3	FOXC1	PID1	VENTX	VWA5A	EPCAM
MAD2L1	PTTG1			HMG20B		NGFRAP1	HIST1H2AC	CTSA	HOXD1	KHDRBS3	ESD
ITGA1	LGALS1			ZDHHC5		XK	PMEPA1	IRS2	LOC645166	LIME1	FAU
GSTP1	ANKRD37			AFF1		MT1E	NRCAM	RPRML	WDR54	RASEF	FBL
PTMA	TGM2			ZCCHC9		ST3GAL4	HIST1H2BD	CMBL	ERP27	SKAP1	GAPDH
CCNB1	ITGB4			PDGFC		KLK1	TUBB3	EDN1	SNURF	GK	GNB2L1
HMGB3	C19orf33			NAMPT		ANGPTL4	ID3	LOC25845	GPER	ODAM	GOLM1
PTTG1	KRT18			QKI		SOCS2	EPAS1	EPDR1	HSPA12A	IFI27L2	GSTP1
RPS11	AHNAK			MRI1		KIT	GSTO2	RICH2	AKR1B1	DOCK11	H2AFZ
SLC25A5	VIM			C19orf53		DLL1	TRNP1	FXYD3	GYG2	PPP2R2C	HINT1
IDH2	RRM2			SLC43A3		CAPN8	FLNC	IGDCC4	FGF20	VSNL1	HIST1H4C
CTSC	S100A10			ITGB1P1		CYB5R2	HSD17B2	ST6GAL1	DMKN	CLIC6	HMGA1
LSM5	PMP22			ITGB1		KLF4	LMTK3	TM4SF5	SCRN1	WFS1	HMGB1
TXNL4A	KPNA2			DENR		FAM107B	PODXL	SLC39A2	COTL1	GPR128	HMGB2
NOP53	CDA			PSKH1		C8orf4	ABHD12B	SLC35D3	IRX5	HOXA9	HNRNPA1
TRDC	MT1E			IFT57		FGFBP1	NAPRT1	SYT7	STMN3	SERP2	HNRNPA2B1
SNRPD1	KRT8			NCAPH		FAM46A		CAPN13	H2AFY2	ANXA13	HNRNPC
RPL13A	IGFBP6			PTPN1		RIMS3		SEMA6A	CNN3	C1orf115	HSP90AB1
COX5A	MKI67			POLE3		RARRES3		TLE2	CSAG1	DNAJC15	HSP90B1
RPS28	FXYD5			CEP152		LEFTY1		CDX2	IRX2	FREM1	HSPD1
LDHB	CLU			STAU1		KCNN4		MAP1LC3A	APOLD1	OXGR1	HSPE1
STMN1	IGFBP2			FRMD3		QSOX1		STAMBPL1	FOXQ1	CCND2	IDH2
TOP2A	IFITM3			BIRC2		SGPP2		ZNF518B	GJC2	IYD	IER2
PROX1	MT2A			BACE2		WBP5		FER1L4	PTRF	TRIM54	KLF5
RPLP0	HMGB2			PALLD		FAM46C		AMT	KIAA1324L	HOXA10	KRT18
GGCT	EIF4A2			AP1M1		SERPINA1		MESP1	PRSS23	FAM3B	KRT19
TYMS	DNTTIP1			ITFG3		HES4		AQP8	TSPAN33	HSPA1A	KRT8
C1QBP	CD63			AGXT2L2		PHLDA1		PNLIPRP2	CELSR3		LGALS4
PA2G4	CYTOR			ACLY		FAM174B		PKDCC	LRP3		MAOA
CENPW	EMP3			METTL1		CLIC4		GRM8			MARCKS
MYO10	APOBEC3G			GATAD2A		MT2A		GPR81			MGST1
PRMT1	JPT1			GNG12		VSIG2		PGM1			MKI67
C12orf57	PLP2			ECI2		MUC4		SPAG1			MLEC
ATP5MC1	SDC4			PPP1R18		SLC16A9		PHACTR3			MT1G
CLRN3	RBP1			NRM		RNF144A		MERTK			MT2A
MAP2K6	RGCC			CTNNA1		LMO4		DMRT2			NCL
DBH	CKS2			IGF2BP2		SLC28A2		PPP1R14C			NDUFA1
HACD3	MT2A			NUP37		PNMA2		HMGCS2			NDUFAB1
CDKN3	NPTX2			SGMS2		SERPINB6		PLOD2			NDUFB9
HES5	PHLDA2			SNRPC		EIF4E3		PSG3			NDUFS5
NDUFS6	HOXB-AS3			CDC6		ALDH3A1		AMACR			NPM1
AZGP1	IGFBP7			ARHGAP17		CA12		PLBD1			NUCKS1
UBE2C	KRT19			AGFG1		MT1X		VSTM2L			PFN1
PCSK1N	CD9			GMPPA		SIPA1L2		BZRAP1			PHB
				BRCA1		CD163L1		NPTX2			PHB2
				TMEM51		NT5E		PROCR			PIGR
				TANC1		BIK		CHN2			PPIA
				PXDC1		LIPG		ACSM3			PPP1R1B
				POLR2D		ADM		MGMT			PRDX1
				EXOSC9		WISP3		DAB2			PSMA5
				METTL21A		NFIC		PCSK1N			PSME2
				STK17A		LXN		SLC7A8			PTGES3
				ZNF101		SCGB2A1		MPP6			PTMA
				KCTD5		NOXO1		PIGZ			RAN
				TTC23		UGT2B11		TMEM45B			RBM3
				SEC24A		EPHB3		HES2			REG1A
				ABHD11		TLE1		LAPTM4B			RPL10
				RPN2		SH3BGRL		FNBP1			RPL10A
				TAPBP		BMP2		ZNF256			RPL11
				DNM2		TSPAN13		SLC1A7			RPL12
				ZNF747		RAMP1		NPSR1			RPL13
				MAPK14		UGT2B7		NANOS3			RPL13A
				RFC2		AHNAK		PELI2			RPL14
				DNAJC14		C3orf70		CLIC5			RPL15
				RIN3		ALCAM		HRCT1			RPL17
				TMX1		RNASE4		AQP1			RPL18
				SZRD1		LIMCH1		TACC1			RPL18A
				FZD1		VLDLR		LOC646627			RPL19
				BATF3		ALDH1L1		SNORA12			RPL22
				PTBP3		SAMD5		DDC			RPL23
				SHQ1		ZIC2		FMO5			RPL24
				EIF4G2		ENO2		THNSL2			RPL26
				NAA38		IGFBP2		RAD21			RPL27
				PRR11		CCNO		A1CF			RPL27A
				HAUS1		SCG5		PTPLA			RPL28
				MKI67IP		TOX2		BEX2			RPL29
				HN1L		TMEM171		LYSMD2			RPL3
				FOXN3		RNF186		BCAS4			RPL32
				WIPF2		ANKRD37		VAV3			RPL34
				ASB13		PTGER4		PSG9			RPL35
				WDR37		FOXD1		VGF			RPL35A
				USP31		UGT1A10		KLF5			RPL36
				C2orf69		TCEAL3		LOC613037			RPL37
				KIAA1045		TMEM211		ACE2			RPL37A
				GPRC5B		C18orf56		PRAC			RPL38
				AKAP1		UCP2		FAM150A			RPL39
				PEBP1P2		PCSK1		FOLR1			RPL4
				PEBP1		PROM2		ZNF704			RPL41
				RETSAT		SOSTDC1		FAM127B			RPL5
				AKT3		C4BPA		RARRES2			RPL6
				FAM179B		TCEAL8		IRS1			RPL7
				IKZF5		GCNT1		NFAT5			RPL7A
				SLC41A3		SYT13					RPL8
				ABCC5		ADORA2B					RPL9
				TBC1D4		MYEOV					RPLP0
				STOX2		ASB9					RPLP1
				RICTOR		MYADM					RPLP2
				BAG1		GDPD3					RPS11
				C16orf52		GPC3					RPS12
				BRWD1		TFF3					RPS13
				ZCCHC14		C2orf82					RPS14
				CREBRF		PTPRR					RPS15
				RAB15		2003-03-01					RPS15A
				BIN1		ENTPD8					RPS16
				AGPAT3		CHST4					RPS18
				LCOR		NCALD					RPS19
				ATXN7L3B		KCNS3					RPS2
				HIC2		CAPN12					RPS20
				PID1		GSTA1					RPS23
				MKRN1		GLRX					RPS24
				KIAA1467		SORBS2					RPS25
				AUH		CYTH2					RPS27A
				COX7C		SLAMF6					RPS28
				COX7CP1		RHOB					RPS29
				ANKRD40		PTMS					RPS3
				DAP		PTER					RPS3A
											RPS4X
											RPS5
											RPS6
											RPS7
											RPS8
											RPS9
											SF3B5
											SLC25A3
											SLC25A5
											TFRC
											TM9SF3
											TMSB10
											TOP2A
											TPI1
											TUBA1B
											TUFM
											TXN
											UQCR10
											UQCRFS1
											UQCRQ
											YBX1

### Sheet: hallmark_GOBP
hallmark_MYC_targets_v1	hallmark_hypoxia	hallmark_glycolysis	hallmark_oxidative_phosphorylation	hallmark_wnt_beta_catenin_signaling	hallmark_interferon_alpha_response	hallmark_interferon_gamma_response	hallmark_IL6_JAK_STAT3_signaling	hallmark_TNF_alpha_signaling_via_NFKB	GOBP_Digestive_Tract_Morphogenesis	GOBP_Endoderm_Formation	GOBP_Mesoderm_Morphogenesis
ABCE1	ADM	ABCB6	ABCB7	ADAM17	ADAR	ADAR	A2M	ABCA1	PERCC1	LEO1	APELA
ACP1	ADORA2B	ADORA2B	ACAA1	AXIN1	B2M	APOL6	ACVR1B	AREG	AGR2	COL4A2	SIX2
AIMP2	AK4	AGL	ACAA2	AXIN2	BATF2	ARID5B	ACVRL1	ATF3	SIX2	COL5A1	MESP2
AP3S1	AKAP12	AGRN	ACADM	CCND2	BST2	ARL4A	BAK1	ATP2B1	CTNNB1	COL5A2	EPHA2
APEX1	ALDOA	AK3	ACADSB	CSNK1E	C1S	AUTS2	CBL	B4GALT1	NKX2-3	COL6A1	ETV2
BUB3	ALDOB	AK4	ACADVL	CTNNB1	CASP1	B2M	CCL7	B4GALT5	EGFR	COL7A1	EXT2
C1QBP	ALDOC	AKR1A1	ACAT1	CUL1	CASP8	BANK1	CCR1	BCL2A1	EPHB3	COL8A1	EYA1
CAD	AMPD3	ALDH7A1	ACO2	DKK1	CCRL2	BATF2	CD14	BCL3	FGF10	COL11A1	EYA2
CANX	ANGPTL4	ALDH9A1	AFG3L2	DKK4	CD47	BPGM	CD36	BCL6	FGFR2	COL12A1	FGFR2
CBX3	ANKZF1	ALDOA	AIFM1	DLL1	CD74	BST2	CD38	BHLHE40	FOXF1	CTNNB1	FOXF1
CCNA2	ANXA2	ALDOB	ALAS1	DVL2	CMPK2	BTG1	CD44	BIRC2	NIPBL	DUSP1	DKK1
CCT2	ATF3	ALG1	ALDH6A1	FRAT1	CNP	C1R	CD9	BIRC3	GATA4	DUSP2	FOXC1
CCT3	ATP7A	ANG	ATP1B1	FZD1	CSF1	C1S	CNTFR	BMP2	GLI1	DUSP4	FOXC2
CCT4	B3GALT6	ANGPTL4	ATP5A1	FZD8	CXCL10	CASP1	CRLF2	BTG1	GLI2	DUSP5	KDM6B
CCT5	B4GALNT2	ANKZF1	ATP5B	GNAI1	CXCL11	CASP3	CSF1	BTG2	GLI3	NR0B1	POFUT2
CCT7	BCAN	ARPP19	ATP5C1	HDAC11	DDX60	CASP4	CSF2	BTG3	HIF1A	DKK1	GJA1
CDC20	BCL2	ARTN	ATP5D	HDAC2	DHX58	CASP7	CSF2RA	CCL2	HLX	RTF1	AHDC1
CDC45	BGN	AURKA	ATP5E	HDAC5	EIF2AK2	CASP8	CSF2RB	CCL20	HOXA13	FN1	GPI
CDK2	BHLHE40	B3GALT6	ATP5F1	HEY1	ELF1	CCL2	CSF3R	CCL4	HOXD13	GATA6	CRB2
CDK4	BNIP3L	B3GAT1	ATP5G1	HEY2	EPSTI1	CCL5	CXCL1	CCL5	ID2	GRB2	SETD2
CLNS1A	BRS3	B3GAT3	ATP5G2	JAG1	FAM125A	CCL7	CXCL10	CCND1	RBPMS2	SETD2	TLX2
CNBP	BTG1	B3GNT3	ATP5G3	JAG2	FAM46A	CD274	CXCL11	CCNL1	IHH	INHBA	HOXA11
COPS5	CA12	B4GALT1	ATP5H	KAT2A	FTSJD2	CD38	CXCL13	CCRL2	SMAD2	ITGA4	MSGN1
COX5A	CASP6	B4GALT2	ATP5I	LEF1	GBP2	CD40	CXCL3	CD44	SMAD3	ITGA5	INHBA
CSTF2	CAV1	B4GALT4	ATP5J	MAML1	GBP4	CD69	CXCL9	CD69	NODAL	ITGA7	ITGA2
CTPS	CCNG2	B4GALT7	ATP5J2	MYC	GMPR	CD74	DNTT	CD80	NOTCH1	ITGAV	ITGA3
CUL1	CCRN4L	BIK	ATP5L	NCOR2	HERC6	CD86	EBI3	CD83	NPR2	ITGB2	ITGB1
CYC1	CDKN1A	BPNT1	ATP5O	NCSTN	HLA-C	CDKN1A	FAS	CDKN1A	DACT1	ITGB5	ITGB3
DDX18	CDKN1B	CACNA1H	ATP6AP1	NKD1	IFI27	CFB	GRB2	CEBPB	PDGFRA	LAMA3	ITGB4
DDX21	CDKN1C	CAPN5	ATP6V0B	NOTCH1	IFI30	CFH	HAX1	CEBPD	AHI1	LAMB1	MIR1-1
DEK	CHST2	CASP6	ATP6V0C	NOTCH4	IFI35	CIITA	HMOX1	CFLAR	BBS7	LAMB3	MIR145
DHX15	CHST3	CD44	ATP6V0E1	NUMB	IFI44	CMKLR1	IFNAR1	CLCF1	EPB41L5	LHX1	MIR150
DUT	CITED2	CDK1	ATP6V1C1	PPARD	IFI44L	CMPK2	IFNGR1	CSF1	OVOL2	SMAD2	MIR200C
EEF1B2	COL5A1	CENPA	ATP6V1D	PSEN2	IFIH1	CSF2RB	IFNGR2	CSF2	BCL2	MMP2	SMAD1
EIF1AX	CP	CHPF	ATP6V1E1	PTCH1	IFIT2	CXCL10	IL10RB	CXCL1	SFRP1	MMP8	SMAD2
EIF2S1	CSRP2	CHPF2	ATP6V1F	RBPJ	IFIT3	CXCL11	IL12RB1	CXCL10	STRA6	MMP9	SMAD3
EIF2S2	CTGF	CHST1	ATP6V1G1	SKP2	IFITM1	CXCL9	IL13RA1	CXCL11	SFRP2	MMP14	NF2
EIF3B	CXCR4	CHST12	ATP6V1H	TCF7	IFITM2	DDX58	IL15RA	CXCL2	SFRP5	MMP15	NODAL
EIF3D	CXCR7	CHST2	BAX	TP53	IFITM3	DDX60	IL17RA	CXCL3	SOX17	NODAL	PAX2
EIF3J	CYR61	CHST4	BCKDHA	WNT1	IL15	DHX58	IL17RB	CXCL6	SHH	POU5F1	LEF1
EIF4A1	DCN	CHST6	BDH2	WNT5B	IL4R	EIF2AK2	IL18R1	CXCR7	SHOX2	PAF1	PRKACA
EIF4E	DDIT3	CITED2	BRP44L	WNT6	IL7	EIF4E3	IL1B	CYR61	BMP4	MESP1	PRKAR1A
EIF4G2	DDIT4	CLDN3	CASP7		IRF1	EPSTI1	IL1R1	DDX58	SOX10	MAP2K1	MESP1
EIF4H	DPYSL4	CLDN9	COX10		IRF2	FAS	IL1R2	DENND5A	SOX11	TBX20	TWSG1
EPRS	DTNA	CLN6	COX11		IRF7	FCGR1A	IL2RA	DNAJB4	HNF1B	SOX17	TBX20
ERH	DUSP1	COG2	COX15		IRF9	FGL2	IL2RG	DRAM1	TCF21	SOX2	EPB41L5
ETF1	EDN2	COL5A1	COX17		ISG15	FPR1	IL3RA	DUSP1	WNT5A	HNF1B	EXOC4
EXOSC7	EFNA1	COPB2	COX4I1		ISG20	FTSJD2	IL4R	DUSP2	WNT11	VTN	SFRP2
FAM120A	EFNA3	CTH	COX5A		LAMP3	GBP4	IL6	DUSP4	TP63	CDC73	SCX
FBL	EGFR	CXCR4	COX5B		LAP3	GBP6	IL6ST	DUSP5	ACVR2B	NANOG	BMP4
G3BP1	ENO1	CYB5A	COX6A1		LGALS3BP	GCH1	IL7	EDN1		HMGA2	BMP7
GLO1	ENO2	DCN	COX6B1		LPAR6	GPR18	IL9R	EFNA1		EOMES	BMPR1A
GNB2L1	ENO3	DDIT4	COX6C		LY6E	GZMA	INHBE	EGR1		SOX7	BMPR2
GNL3	ERO1L	DEPDC1	COX7A2		MOV10	HERC6	IRF1	EGR2		MIXL1	SNAI1
GOT2	ERRFI1	DLD	COX7A2L		MX1	HIF1A	IRF9	EGR3		NOG	SRF
GSPT1	ETS1	DPYSL4	COX7B		NCOA7	HLA-A	ITGA4	EHD1		MACROH2A1	TBXT
H2AFZ	EXT1	DSC2	COX7C		NMI	HLA-B	ITGB3	EIF1		CTR9	TAF10
HDAC2	F3	ECD	COX8A		NUB1	HLA-DMA	JUN	ETS2			TAL1
HDDC2	FAM162A	EFNA3	CPT1A		OAS1	HLA-DQA1	LEPR	F2RL1			TBX6
HDGF	FBP1	EGFR	CS		OASL	HLA-DRB1	LTB	F3			TBX3
HNRNPA1	FOS	EGLN3	CYB5A		OGFR	HLA-G	LTBR	FJX1			TXNRD1
HNRNPA2B1	FOSL2	ELF3	CYB5R3		PARP12	ICAM1	MAP3K8	FOS			WNT3
HNRNPA3	FOXO3	ENO1	CYC1		PARP14	IDO1	MYD88	FOSB			WNT5A
HNRNPC	GAA	ENO2	CYCS		PARP9	IFI27	OSMR	FOSL1			WNT11
HNRNPD	GALK1	ERO1L	DECR1		PLSCR1	IFI30	PDGFC	FOSL2			ARMC5
HNRNPR	GAPDH	EXT1	DLAT		PNPT1	IFI35	PF4	FUT4			WLS
HNRNPU	GAPDHS	EXT2	DLD		PRIC285	IFI44	PIK3R5	G0S2			HMGA2
HPRT1	GBE1	FAM162A	DLST		PROCR	IFI44L	PIM1	GADD45A			AXIN1
HSP90AB1	GCK	FBP2	ECH1		PSMA3	IFIH1	PLA2G2A	GADD45B			EOMES
HSPD1	GCNT2	FKBP4	ECHS1		PSMB8	IFIT1	PTPN1	GCH1			ITGA8
HSPE1	GLRX	FUT8	ECI1		PSMB9	IFIT2	PTPN11	GEM			WNT3A
IARS	GPC1	G6PD	ETFA		PSME1	IFIT3	PTPN2	GFPT2			TRIM15
IFRD1	GPC3	GAL3ST1	ETFB		PSME2	IFITM2	REG1A	GPR183			ACVR1
ILF2	GPC4	GALE	ETFDH		RIPK2	IFITM3	SOCS1	HBEGF			TBX19
IMPDH2	GPI	GALK1	FDX1		RNF31	IFNAR2	SOCS3	HES1			NOG
KARS	GRHPR	GALK2	FH		RSAD2	IL10RA	STAM2	ICAM1			KLF4
KPNA2	GYS1	GAPDHS	FXN		RTP4	IL15	STAT1	ICOSLG			HAND1
KPNB1	HAS1	GCLC	GLUD1		SAMD9	IL15RA	STAT2	ID2
LDHA	HDLBP	GFPT1	GOT2		SAMD9L	IL18BP	STAT3	IER2
LSM2	HEXA	GLCE	GPI		SELL	IL2RB	TGFB1	IER3
LSM7	HK1	GLRX	GPX4		SLC25A28	IL4R	TLR2	IER5
MAD2L1	HK2	GMPPA	GRPEL1		SP110	IL6	TNF	IFIH1
MCM2	HMOX1	GMPPB	HADHA		STAT2	IL7	TNFRSF12A	IFIT2
MCM4	HOXB9	GNE	HADHB		TAP1	IRF1	TNFRSF1A	IFNGR2
MCM5	HS3ST1	GNPDA1	HCCS		TDRD7	IRF2	TNFRSF1B	IL12B
MCM6	HSPA5	GOT1	HSD17B10		TMEM140	IRF4	TNFRSF21	IL15RA
MCM7	IDS	GOT2	HSPA9		TRAFD1	IRF5	TYK2	IL18
MRPL23	IER3	GPC1	HTRA2		TRIM14	IRF7		IL1A
MRPL9	IGFBP1	GPC3	IDH1		TRIM21	IRF8		IL1B
MRPS18B	IGFBP3	GPC4	IDH2		TRIM25	IRF9		IL23A
MYC	IL6	GPR87	IDH3A		TRIM26	ISG15		IL6
NAP1L1	ILVBL	GUSB	IDH3B		TRIM5	ISG20		IL6ST
NCBP1	INHA	GYS1	IDH3G		TXNIP	ISOC1		IL7R
NCBP2	IRS2	GYS2	IMMT		UBA7	ITGB7		INHBA
NDUFAB1	ISG20	HAX1	ISCA1		UBE2L6	JAK2		IRF1
NHP2	JMJD6	HDLBP	ISCU		USP18	KLRK1		IRS2
NME1	JUN	HK2	LDHA		WARS	LAP3		JAG1
NOLC1	KDELR3	HMMR	LDHB			LATS2		JUN
NOP16	KDM3A	HOMER1	LRPPRC			LCP2		JUNB
NOP56	KIF5A	HS2ST1	MAOB			LGALS3BP		KDM6B
NPM1	KLF6	HS6ST2	MDH1			LY6E		KLF10
ODC1	KLF7	HSPA5	MDH2			LYSMD2		KLF2
ORC2	KLHL24	IDH1	MFN2			2023-03-01		KLF4
PA2G4	LALBA	IDUA	MGST3			METTL7B		KLF6
PABPC1	LARGE	IER3	MRPL11			MT2A		KLF9
PABPC4	LDHA	IGFBP3	MRPL15			MTHFD2		KYNU
PCBP1	LDHC	IL13RA1	MRPL34			MVP		LAMB3
PCNA	LOX	IRS2	MRPL35			MX1		LDLR
PGK1	LXN	ISG20	MRPS11			MX2		LIF
PHB	MAFF	KDELR3	MRPS12			MYD88		LITAF
PHB2	MAP3K1	KIF20A	MRPS15			NAMPT		MAFF
POLD2	MIF	KIF2A	MRPS22			NCOA3		MAP2K3
POLE3	MT1E	LCT	MRPS30			NFKB1		MAP3K8
PPIA	MT2A	LDHA	MTRF1			NFKBIA		MARCKS
PPM1G	MXI1	LDHC	MTRR			NLRC5		MCL1
PRDX3	MYH9	LHPP	MTX2			NMI		MSC
PRDX4	NAGK	LHX9	NDUFA1			NOD1		MXD1
PRPF31	NCAN	MDH1	NDUFA2			NUP93		MYC
PRPS2	NDRG1	MDH2	NDUFA3			OAS2		NAMPT
PSMA1	NDST1	ME1	NDUFA4			OAS3		NFAT5
PSMA2	NDST2	ME2	NDUFA5			OASL		NFE2L2
PSMA4	NEDD4L	MED24	NDUFA6			OGFR		NFIL3
PSMA6	NFIL3	MERTK	NDUFA7			P2RY14		NFKB1
PSMA7	NR3C1	MET	NDUFA8			PARP12		NFKB2
PSMB2	P4HA1	MIF	NDUFA9			PARP14		NFKBIA
PSMB3	P4HA2	MIOX	NDUFAB1			PDE4B		NFKBIE
PSMC4	PAM	MPI	NDUFB1			PELI1		NINJ1
PSMC6	PCK1	MXI1	NDUFB2			PFKP		NR4A1
PSMD1	PDGFB	NANP	NDUFB3			PIM1		NR4A2
PSMD14	PDK1	NASP	NDUFB4			PLA2G4A		NR4A3
PSMD3	PDK3	NDST3	NDUFB5			PLSCR1		OLR1
PSMD7	PFKFB3	NDUFV3	NDUFB6			PML		PANX1
PSMD8	PFKL	NOL3	NDUFB7			PNP		PDE4B
PTGES3	PFKP	NSDHL	NDUFB8			PNPT1		PDLIM5
PWP1	PGAM2	NT5E	NDUFC1			PRIC285		PER1
RAD23B	PGF	P4HA1	NDUFC2			PSMA2		PFKFB3
RAN	PGK1	P4HA2	NDUFS1			PSMA3		PHLDA1
RANBP1	PGM1	PAM	NDUFS2			PSMB10		PHLDA2
RFC4	PGM2	PAXIP1	NDUFS3			PSMB2		PLAU
RNPS1	PHKG1	PC	NDUFS4			PSMB8		PLAUR
RPL14	PIM1	PDK3	NDUFS6			PSMB9		PLEK
RPL18	PKLR	PFKFB1	NDUFS7			PSME1		PLK2
RPL22	PKP1	PFKP	NDUFS8			PSME2		PMEPA1
RPL34	PLAC8	PGAM1	NDUFV1			PTGS2		PNRC1
RPL6	PLAUR	PGAM2	NDUFV2			PTPN1		PPAP2B
RPLP0	PLIN2	PGK1	NNT			PTPN2		PPP1R15A
RPS10	PNRC1	PGLS	NQO2			PTPN6		PTGER4
RPS2	PPARGC1A	PGM2	OAT			RAPGEF6		PTGS2
RPS3	PPFIA4	PHKA2	OGDH			RBCK1		PTPRE
RPS5	PPP1R15A	PKM2	OPA1			RIPK1		PTX3
RPS6	PPP1R3C	PKP2	OXA1L			RIPK2		RCAN1
RRM1	PRDX5	PLOD1	PDHA1			RNF213		REL
RRP9	PRKCA	PLOD2	PDHB			RNF31		RELA
RSL1D1	PRKCDBP	PMM2	PDHX			RSAD2		RELB
RUVBL2	PTRF	POLR3K	PDK4			RTP4		RHOB
SERBP1	PYGM	PPFIA4	PDP1			SAMD9L		RIPK2
SET	RBPJ	PPIA	PHB2			SAMHD1		RNF19B
SF3A1	RORA	PPP2CB	PHYH			SECTM1		SAT1
SF3B3	RRAGD	PRPS1	PMPCA			SELP		SDC4
SLC25A3	S100A4	PSMC4	POLR2F			SERPING1		SERPINB2
SMARCC1	SAP30	PYGB	POR			SLAMF7		SERPINB8
SNRPA	SCARB1	PYGL	PRDX3			SLC25A28		SERPINE1
SNRPA1	SDC2	QSOX1	RETSAT			SOCS1		SGK1
SNRPB2	SDC3	RARS	RHOT1			SOCS3		SIK1
SNRPD1	SDC4	RBCK1	RHOT2			SOD2		SLC16A6
SNRPD2	SELENBP1	RPE	SDHA			SP110		SLC2A3
SNRPD3	SERPINE1	RRAGD	SDHB			SPPL2A		SLC2A6
SNRPG	SIAH2	SAP30	SDHC			SRI		SMAD3
SRM	SLC25A1	SDC1	SDHD			SSPN		SNN
SRPK1	SLC2A1	SDC2	SLC25A11			ST3GAL5		SOCS3
SRSF1	SLC2A3	SDC3	SLC25A12			ST8SIA4		SOD2
SRSF2	SLC2A5	SDHC	SLC25A20			STAT1		SPHK1
SRSF3	SLC37A4	SLC16A3	SLC25A3			STAT2		SPSB1
SRSF7	SLC6A6	SLC25A10	SLC25A4			STAT3		SQSTM1
SSB	SRPX	SLC25A13	SLC25A5			STAT4		STAT5A
SSBP1	STBD1	SLC35A3	SLC25A6			TAP1		TANK
STARD7	STC1	SLC37A4	SUCLA2			TAPBP		TAP1
SYNCRIP	STC2	SOD1	SUCLG1			TDRD7		TGIF1
TARDBP	SULT2B1	SOX9	SUPV3L1			TNFAIP2		TIPARP
TCP1	TES	SPAG4	SURF1			TNFAIP3		TLR2
TFDP1	TGFB3	SRD5A3	TCIRG1			TNFAIP6		TNC
TOMM70A	TGFBI	STC1	TIMM10			TNFSF10		TNF
TRA2B	TGM2	STC2	TIMM13			TOR1B		TNFAIP2
TRIM28	TIPARP	STMN1	TIMM17A			TRAFD1		TNFAIP3
TUFM	TKTL1	TALDO1	TIMM50			TRIM14		TNFAIP6
TXNL4A	TMEM45A	TFF3	TIMM8B			TRIM21		TNFAIP8
TYMS	TNFAIP3	TGFA	TIMM9			TRIM25		TNFRSF9
U2AF1	TPBG	TGFBI	TOMM22			TRIM26		TNFSF9
UBA2	TPD52	TKTL1	TOMM70A			TXNIP		TNIP1
UBE2E1	TPI1	TPBG	UQCR10			UBE2L6		TNIP2
UBE2L3	TPST2	TPI1	UQCR11			UPP1		TRAF1
USP1	UGP2	TPST1	UQCRB			USP18		TRIB1
VBP1	VEGFA	TSTA3	UQCRC1			VAMP5		TRIP10
VDAC1	VHL	TXN	UQCRC2			VAMP8		TSC22D1
VDAC3	VLDLR	UGP2	UQCRFS1			VCAM1		TUBB2A
XPO1	WISP2	VCAN	UQCRH			WARS		VEGFA
XPOT	WSB1	VEGFA	UQCRQ			XAF1		YRDC
XRCC6	XPNPEP1	VLDLR	VDAC1			XCL1		ZBTB10
YWHAE	ZFP36	XYLT2	VDAC2			ZBP1		ZC3H12A
YWHAQ	ZNF292	ZNF292	VDAC3			ZNFX1		ZFP36
